# A trade-off between proliferation and defense in the fungal pathogen *Cryptococcus* at alkaline pH is controlled by the transcription factor GAT201

**DOI:** 10.1101/2023.06.14.543486

**Authors:** Elizabeth S. Hughes, Laura R. Tuck, Zhenzhen He, Elizabeth R. Ballou, Edward W.J. Wallace

## Abstract

*Cryptococcus* is a fungal pathogen whose virulence relies on proliferation in and dissemination to host sites, and on synthesis of a defensive yet metabolically costly polysaccharide capsule. Regulatory pathways required for *Cryptococcus* virulence include a GATA-like transcription factor, Gat201, that regulates Cryptococcal virulence in both capsule-dependent and capsule-independent ways. Here we show that Gat201 is part of a negative regulatory pathway that limits fungal survival at alkaline pH. RNA-seq analysis found strong induction of *GAT201* expression within minutes of transfer to RPMI media at alkaline pH. Microscopy, growth curves, and colony forming unit assays show that in RPMI at alkaline pH wild-type *Cryptococcus neoformans* yeast cells produce capsule but do not bud or maintain viability, while *gat201Δ* cells make buds and maintain viability, yet fail to produce capsule. *GAT201* is required for transcriptional upregulation of a specific set of genes, the majority of which are direct Gat201 targets. Evolutionary analysis shows that Gat201 is in a subfamily of GATA-like transcription factors that is conserved within pathogenic fungi but absent in model yeasts. This work identifies the Gat201 pathway as controlling a trade-off between proliferation and production of defensive capsule. The assays established here will allow characterisation of the mechanisms of action of the Gat201 pathway. Together, our findings urge improved understanding of the regulation of proliferation as a driver of fungal pathogenesis.

**Author Summary:** Micro-organisms face trade-offs in adapting to their environments. For example, pathogens adapting to host niches must balance investing in proliferation – reproduction and growth – against investing in defense against the host immune system. *Cryptococcus neoformans* is an encapsulated fungal pathogen that can infect human airways and, in immunocompromised people, can move to the brain to cause life-threatening meningitis. It is well appreciated that fungal persistence in these sites depends on production of a sugar capsule that surrounds the cell, hiding it from host detection. However, in both the lung and brain, fungal proliferation through budding is also a major driver of pathogenesis: both cryptococcal pneumonia and meningitis are characterised by high yeast burden. This presents a trade-off between production of a metabolically costly capsule and cellular proliferation. The regulators of *Cryptococcus* proliferation are poorly understood, as they are distinct from other model yeasts at the level of cell cycle and morphogenesis. In this work, we study this trade off growing *Cryptococcus* under conditions that approximate the alkaline surface of human airways, and that restrict fungal growth. We identify a GATA-like transcription factor, Gat201, and its target, Gat204, that positively regulate capsule production and negatively regulate proliferation. The GAT201 pathway is conserved within pathogenic fungi but lost in other model yeasts. Together our findings reveal how a fungal pathogen regulates the balance between defense and proliferation and highlight the need for improved understanding of proliferation in non-model systems.
