## Supplementary material for "A trade-off between proliferation and defense in the fungal pathogen *Cryptococcus* at alkaline pH is controlled by the transcription factor GAT201": Table S1

### Sheet: legend
Gene clusters from analysis of Cryptococcus Wakeup RNA-seq dataset
Edward Wallace Edward.Wallace@ed.ac.uk
repository: https://github.com/ewallace/CryptoWakeupRNASeq/
see file Heatmap.Rmd

### Sheet: stationary_CQS1
CNAG_00057
CNAG_00061
CNAG_00075
CNAG_00093
CNAG_00115
CNAG_00121
CNAG_00130
CNAG_00139
CNAG_00162
CNAG_00190
CNAG_00247
CNAG_00254
CNAG_00275
CNAG_00285
CNAG_00306
CNAG_00315
CNAG_00337
CNAG_00348
CNAG_00363
CNAG_00404
CNAG_00421
CNAG_00453
CNAG_00474
CNAG_00484
CNAG_00488
CNAG_00493
CNAG_00497
CNAG_00521
CNAG_00522
CNAG_00543
CNAG_00605
CNAG_00612
CNAG_00626
CNAG_00638
CNAG_00648
CNAG_00662
CNAG_00679
CNAG_00684
CNAG_00685
CNAG_00686
CNAG_00696
CNAG_00735
CNAG_00745
CNAG_00802
CNAG_00806
CNAG_00807
CNAG_00816
CNAG_00848
CNAG_00866
CNAG_00921
CNAG_00929
CNAG_00932
CNAG_00938
CNAG_00961
CNAG_00984
CNAG_00995
CNAG_01010
CNAG_01029
CNAG_01031
CNAG_01032
CNAG_01043
CNAG_01044
CNAG_01052
CNAG_01090
CNAG_01095
CNAG_01116
CNAG_01128
CNAG_01142
CNAG_01150
CNAG_01184
CNAG_01185
CNAG_01212
CNAG_01234
CNAG_01242
CNAG_01261
CNAG_01307
CNAG_01331
CNAG_01341
CNAG_01348
CNAG_01350
CNAG_01387
CNAG_01418
CNAG_01422
CNAG_01446
CNAG_01464
CNAG_01493
CNAG_01525
CNAG_01529
CNAG_01534
CNAG_01558
CNAG_01561
CNAG_01604
CNAG_01610
CNAG_01615
CNAG_01621
CNAG_01635
CNAG_01670
CNAG_01686
CNAG_01690
CNAG_01691
CNAG_01711
CNAG_01722
CNAG_01732
CNAG_01743
CNAG_01745
CNAG_01750
CNAG_01751
CNAG_01753
CNAG_01777
CNAG_01803
CNAG_01821
CNAG_01846
CNAG_01848
CNAG_01865
CNAG_01892
CNAG_01896
CNAG_01905
CNAG_01912
CNAG_01913
CNAG_01919
CNAG_01924
CNAG_01925
CNAG_01961
CNAG_01969
CNAG_01970
CNAG_01984
CNAG_01986
CNAG_02000
CNAG_02029
CNAG_02041
CNAG_02055
CNAG_02058
CNAG_02070
CNAG_02072
CNAG_02093
CNAG_02104
CNAG_02107
CNAG_02121
CNAG_02129
CNAG_02133
CNAG_02139
CNAG_02167
CNAG_02216
CNAG_02219
CNAG_02225
CNAG_02226
CNAG_02230
CNAG_02240
CNAG_02263
CNAG_02282
CNAG_02298
CNAG_02313
CNAG_02335
CNAG_02349
CNAG_02351
CNAG_02362
CNAG_02398
CNAG_02407
CNAG_02422
CNAG_02423
CNAG_02427
CNAG_02475
CNAG_02498
CNAG_02505
CNAG_02519
CNAG_02528
CNAG_02542
CNAG_02562
CNAG_02568
CNAG_02584
CNAG_02591
CNAG_02655
CNAG_02662
CNAG_02673
CNAG_02722
CNAG_02753
CNAG_02814
CNAG_02818
CNAG_02843
CNAG_02864
CNAG_02874
CNAG_02877
CNAG_02895
CNAG_02933
CNAG_02942
CNAG_02943
CNAG_02950
CNAG_02953
CNAG_02967
CNAG_02974
CNAG_02986
CNAG_02989
CNAG_02990
CNAG_02994
CNAG_03002
CNAG_03012
CNAG_03019
CNAG_03024
CNAG_03040
CNAG_03058
CNAG_03069
CNAG_03113
CNAG_03140
CNAG_03142
CNAG_03143
CNAG_03162
CNAG_03177
CNAG_03178
CNAG_03182
CNAG_03187
CNAG_03202
CNAG_03225
CNAG_03228
CNAG_03230
CNAG_03232
CNAG_03233
CNAG_03236
CNAG_03245
CNAG_03268
CNAG_03309
CNAG_03333
CNAG_03345
CNAG_03355
CNAG_03360
CNAG_03372
CNAG_03492
CNAG_03502
CNAG_03517
CNAG_03525
CNAG_03543
CNAG_03553
CNAG_03557
CNAG_03563
CNAG_03564
CNAG_03565
CNAG_03566
CNAG_03572
CNAG_03596
CNAG_03631
CNAG_03668
CNAG_03669
CNAG_03688
CNAG_03689
CNAG_03692
CNAG_03705
CNAG_03713
CNAG_03728
CNAG_03738
CNAG_03765
CNAG_03769
CNAG_03771
CNAG_03772
CNAG_03782
CNAG_03785
CNAG_03791
CNAG_03808
CNAG_03824
CNAG_03834
CNAG_03838
CNAG_03864
CNAG_03872
CNAG_03874
CNAG_03881
CNAG_03910
CNAG_03916
CNAG_03935
CNAG_03937
CNAG_03946
CNAG_03974
CNAG_03987
CNAG_03991
CNAG_03992
CNAG_03995
CNAG_03996
CNAG_04017
CNAG_04027
CNAG_04028
CNAG_04041
CNAG_04070
CNAG_04080
CNAG_04083
CNAG_04085
CNAG_04090
CNAG_04101
CNAG_04104
CNAG_04105
CNAG_04113
CNAG_04141
CNAG_04163
CNAG_04186
CNAG_04200
CNAG_04209
CNAG_04217
CNAG_04219
CNAG_04226
CNAG_04265
CNAG_04270
CNAG_04294
CNAG_04316
CNAG_04353
CNAG_04361
CNAG_04388
CNAG_04401
CNAG_04402
CNAG_04443
CNAG_04531
CNAG_04587
CNAG_04589
CNAG_04611
CNAG_04621
CNAG_04630
CNAG_04651
CNAG_04656
CNAG_04659
CNAG_04667
CNAG_04680
CNAG_04687
CNAG_04730
CNAG_04746
CNAG_04751
CNAG_04757
CNAG_04798
CNAG_04807
CNAG_04816
CNAG_04828
CNAG_04851
CNAG_04879
CNAG_04889
CNAG_04903
CNAG_04907
CNAG_04934
CNAG_04938
CNAG_04958
CNAG_04981
CNAG_04991
CNAG_05042
CNAG_05060
CNAG_05077
CNAG_05095
CNAG_05134
CNAG_05155
CNAG_05229
CNAG_05236
CNAG_05250
CNAG_05260
CNAG_05292
CNAG_05309
CNAG_05342
CNAG_05387
CNAG_05388
CNAG_05396
CNAG_05407
CNAG_05410
CNAG_05442
CNAG_05462
CNAG_05471
CNAG_05521
CNAG_05531
CNAG_05540
CNAG_05544
CNAG_05547
CNAG_05572
CNAG_05598
CNAG_05607
CNAG_05608
CNAG_05643
CNAG_05652
CNAG_05665
CNAG_05671
CNAG_05676
CNAG_05678
CNAG_05682
CNAG_05683
CNAG_05684
CNAG_05698
CNAG_05714
CNAG_05721
CNAG_05723
CNAG_05732
CNAG_05768
CNAG_05774
CNAG_05784
CNAG_05820
CNAG_05834
CNAG_05842
CNAG_05845
CNAG_05847
CNAG_05860
CNAG_05867
CNAG_05871
CNAG_05872
CNAG_05874
CNAG_05937
CNAG_05939
CNAG_05993
CNAG_06026
CNAG_06036
CNAG_06065
CNAG_06074
CNAG_06075
CNAG_06088
CNAG_06098
CNAG_06109
CNAG_06134
CNAG_06156
CNAG_06169
CNAG_06201
CNAG_06207
CNAG_06213
CNAG_06214
CNAG_06216
CNAG_06220
CNAG_06244
CNAG_06267
CNAG_06282
CNAG_06285
CNAG_06289
CNAG_06291
CNAG_06297
CNAG_06298
CNAG_06334
CNAG_06396
CNAG_06399
CNAG_06414
CNAG_06452
CNAG_06453
CNAG_06459
CNAG_06460
CNAG_06515
CNAG_06533
CNAG_06576
CNAG_06577
CNAG_06602
CNAG_06616
CNAG_06625
CNAG_06628
CNAG_06632
CNAG_06640
CNAG_06646
CNAG_06666
CNAG_06732
CNAG_06759
CNAG_06770
CNAG_06821
CNAG_06880
CNAG_06881
CNAG_06897
CNAG_06913
CNAG_06923
CNAG_06924
CNAG_06962
CNAG_07032
CNAG_07164
CNAG_07309
CNAG_07319
CNAG_07329
CNAG_07434
CNAG_07435
CNAG_07481
CNAG_07522
CNAG_07551
CNAG_07557
CNAG_07573
CNAG_07607
CNAG_07631
CNAG_07677
CNAG_07695
CNAG_07745
CNAG_07747
CNAG_07763
CNAG_07807
CNAG_07819
CNAG_07862
CNAG_07901
CNAG_07939
CNAG_07944
CNAG_07995
CNAG_08008
CNAG_08018
CNAG_12175
CNAG_12219
CNAG_12285
CNAG_12898
CNAG_12985

### Sheet: heat_SSA1
CNAG_00100
CNAG_00136
CNAG_00328
CNAG_00402
CNAG_00461
CNAG_01265
CNAG_01266
CNAG_01338
CNAG_01347
CNAG_01362
CNAG_01391
CNAG_01695
CNAG_01696
CNAG_01727
CNAG_01739
CNAG_01834
CNAG_02500
CNAG_02501
CNAG_02674
CNAG_02690
CNAG_02691
CNAG_02701
CNAG_02873
CNAG_03347
CNAG_03598
CNAG_03664
CNAG_03723
CNAG_03890
CNAG_03891
CNAG_03892
CNAG_03913
CNAG_03959
CNAG_03976
CNAG_04211
CNAG_04240
CNAG_04409
CNAG_05200
CNAG_05436
CNAG_05645
CNAG_05715
CNAG_05932
CNAG_06105
CNAG_06106
CNAG_06150
CNAG_06157
CNAG_06443
CNAG_06565
CNAG_06612
CNAG_06670
CNAG_06884
CNAG_07312
CNAG_07347
CNAG_07348
CNAG_07493
CNAG_07558
CNAG_07596
CNAG_07647
CNAG_07718
CNAG_08020
CNAG_13083

### Sheet: induction_GAT201
CNAG_00284
CNAG_00546
CNAG_00645
CNAG_00683
CNAG_00830
CNAG_01087
CNAG_01135
CNAG_01551
CNAG_01773
CNAG_02156
CNAG_02200
CNAG_02363
CNAG_02510
CNAG_02681
CNAG_03227
CNAG_03314
CNAG_03412
CNAG_03413
CNAG_03461
CNAG_03486
CNAG_03575
CNAG_03848
CNAG_03938
CNAG_03978
CNAG_04280
CNAG_04377
CNAG_04564
CNAG_04565
CNAG_04681
CNAG_04782
CNAG_04874
CNAG_05138
CNAG_05159
CNAG_05256
CNAG_05294
CNAG_05319
CNAG_05395
CNAG_05411
CNAG_05517
CNAG_05640
CNAG_05771
CNAG_05930
CNAG_05969
CNAG_05977
CNAG_06030
CNAG_06060
CNAG_06320
CNAG_06336
CNAG_06343
CNAG_06390
CNAG_06473
CNAG_06727
CNAG_06785
CNAG_06967
CNAG_07712
CNAG_07887
CNAG_13007

### Sheet: stronginduction_TSA3
CNAG_00077
CNAG_01062
CNAG_01180
CNAG_01221
CNAG_01814
CNAG_02099
CNAG_02100
CNAG_02270
CNAG_02541
CNAG_02841
CNAG_02896
CNAG_03397
CNAG_03398
CNAG_03437
CNAG_04640
CNAG_05057
CNAG_05117
CNAG_05288
CNAG_05759
CNAG_05786
CNAG_06096
CNAG_06567
CNAG_06917
CNAG_07402
CNAG_12605

### Sheet: translation_TEF1
CNAG_00026
CNAG_00034
CNAG_00040
CNAG_00099
CNAG_00116
CNAG_00143
CNAG_00232
CNAG_00238
CNAG_00252
CNAG_00256
CNAG_00257
CNAG_00334
CNAG_00370
CNAG_00377
CNAG_00411
CNAG_00417
CNAG_00509
CNAG_00534
CNAG_00536
CNAG_00640
CNAG_00649
CNAG_00655
CNAG_00656
CNAG_00670
CNAG_00672
CNAG_00681
CNAG_00687
CNAG_00703
CNAG_00771
CNAG_00779
CNAG_00785
CNAG_00788
CNAG_00808
CNAG_00819
CNAG_00821
CNAG_00966
CNAG_00973
CNAG_00978
CNAG_01000
CNAG_01005
CNAG_01021
CNAG_01053
CNAG_01091
CNAG_01101
CNAG_01107
CNAG_01111
CNAG_01143
CNAG_01152
CNAG_01153
CNAG_01170
CNAG_01172
CNAG_01181
CNAG_01224
CNAG_01273
CNAG_01287
CNAG_01293
CNAG_01300
CNAG_01305
CNAG_01309
CNAG_01332
CNAG_01400
CNAG_01428
CNAG_01435
CNAG_01455
CNAG_01480
CNAG_01486
CNAG_01536
CNAG_01544
CNAG_01599
CNAG_01624
CNAG_01628
CNAG_01642
CNAG_01664
CNAG_01667
CNAG_01726
CNAG_01789
CNAG_01793
CNAG_01813
CNAG_01819
CNAG_01852
CNAG_01884
CNAG_01951
CNAG_01976
CNAG_01990
CNAG_02036
CNAG_02084
CNAG_02140
CNAG_02144
CNAG_02208
CNAG_02234
CNAG_02236
CNAG_02257
CNAG_02285
CNAG_02291
CNAG_02292
CNAG_02330
CNAG_02331
CNAG_02354
CNAG_02359
CNAG_02406
CNAG_02418
CNAG_02426
CNAG_02481
CNAG_02547
CNAG_02654
CNAG_02656
CNAG_02675
CNAG_02710
CNAG_02714
CNAG_02736
CNAG_02749
CNAG_02754
CNAG_02763
CNAG_02769
CNAG_02785
CNAG_02811
CNAG_02812
CNAG_02813
CNAG_02823
CNAG_02825
CNAG_02830
CNAG_02833
CNAG_02858
CNAG_02917
CNAG_02928
CNAG_02936
CNAG_03000
CNAG_03015
CNAG_03020
CNAG_03038
CNAG_03053
CNAG_03116
CNAG_03127
CNAG_03130
CNAG_03153
CNAG_03184
CNAG_03188
CNAG_03198
CNAG_03221
CNAG_03222
CNAG_03261
CNAG_03263
CNAG_03264
CNAG_03270
CNAG_03271
CNAG_03283
CNAG_03285
CNAG_03298
CNAG_03303
CNAG_03322
CNAG_03368
CNAG_03391
CNAG_03459
CNAG_03476
CNAG_03510
CNAG_03577
CNAG_03588
CNAG_03622
CNAG_03629
CNAG_03655
CNAG_03700
CNAG_03701
CNAG_03739
CNAG_03747
CNAG_03748
CNAG_03763
CNAG_03776
CNAG_03780
CNAG_03781
CNAG_03819
CNAG_03950
CNAG_03966
CNAG_04004
CNAG_04011
CNAG_04021
CNAG_04030
CNAG_04048
CNAG_04050
CNAG_04068
CNAG_04082
CNAG_04114
CNAG_04156
CNAG_04179
CNAG_04187
CNAG_04235
CNAG_04260
CNAG_04304
CNAG_04347
CNAG_04360
CNAG_04378
CNAG_04383
CNAG_04400
CNAG_04445
CNAG_04448
CNAG_04460
CNAG_04496
CNAG_04670
CNAG_04708
CNAG_04726
CNAG_04762
CNAG_04788
CNAG_04799
CNAG_04800
CNAG_04832
CNAG_04866
CNAG_04872
CNAG_04883
CNAG_04884
CNAG_04914
CNAG_04936
CNAG_04948
CNAG_04962
CNAG_04969
CNAG_04985
CNAG_05007
CNAG_05025
CNAG_05028
CNAG_05041
CNAG_05069
CNAG_05070
CNAG_05078
CNAG_05189
CNAG_05232
CNAG_05254
CNAG_05274
CNAG_05353
CNAG_05367
CNAG_05437
CNAG_05465
CNAG_05497
CNAG_05498
CNAG_05499
CNAG_05525
CNAG_05555
CNAG_05556
CNAG_05578
CNAG_05623
CNAG_05629
CNAG_05631
CNAG_05687
CNAG_05696
CNAG_05725
CNAG_05753
CNAG_05761
CNAG_05762
CNAG_05787
CNAG_05800
CNAG_05814
CNAG_05827
CNAG_05828
CNAG_05893
CNAG_05894
CNAG_05895
CNAG_05899
CNAG_05900
CNAG_05904
CNAG_05926
CNAG_05975
CNAG_05978
CNAG_05980
CNAG_06061
CNAG_06072
CNAG_06079
CNAG_06095
CNAG_06112
CNAG_06113
CNAG_06123
CNAG_06125
CNAG_06144
CNAG_06163
CNAG_06182
CNAG_06222
CNAG_06231
CNAG_06288
CNAG_06314
CNAG_06333
CNAG_06352
CNAG_06369
CNAG_06370
CNAG_06420
CNAG_06421
CNAG_06434
CNAG_06447
CNAG_06474
CNAG_06486
CNAG_06495
CNAG_06510
CNAG_06545
CNAG_06563
CNAG_06599
CNAG_06605
CNAG_06633
CNAG_06679
CNAG_06697
CNAG_06713
CNAG_06753
CNAG_06755
CNAG_06769
CNAG_06811
CNAG_06839
CNAG_06840
CNAG_06845
CNAG_06847
CNAG_06906
CNAG_07015
CNAG_07030
CNAG_07326
CNAG_07349
CNAG_07469
CNAG_07473
CNAG_07635
CNAG_07637
CNAG_07664
CNAG_07817
CNAG_07839
CNAG_07855
CNAG_07908
CNAG_08025
CNAG_12657
CNAG_13028
CNAG_14001
